# PRS-Net: Interpretable polygenic risk scores via geometric learning

**DOI:** 10.1101/2024.02.13.580211

**Authors:** Han Li, Jianyang Zeng, Michael P. Snyder, Sai Zhang

## Abstract

Polygenic risk score (PRS) serves as a valuable tool for predicting the genetic risk of complex human diseases for individuals, playing a pivotal role in advancing precision medicine. Traditional PRS methods, predominantly following a linear structure, often fall short in capturing the intricate relationships between genotype and phenotype. We present PRS-Net, an interpretable deep learning-based framework designed to effectively model the nonlinearity of biological systems for enhanced disease prediction and biological discovery. PRS-Net begins by deconvoluting the genomewide PRS at the single-gene resolution, and then it encapsulates gene-gene interactions for genetic risk prediction leveraging a graph neural network, thereby enabling the characterization of biological nonlinearity underlying complex diseases. An attentive readout module is specifically introduced into the framework to facilitate model interpretation and biological discovery. Through extensive tests across multiple complex diseases, PRS-Net consistently outperforms baseline PRS methods, showcasing its superior performance on disease prediction. Moreover, the interpretability of PRS-Net has been demonstrated by the identification of genes and gene-gene interactions that significantly influence the risk of Alzheimer’s disease and multiple sclerosis. In summary, PRS-Net provides a potent tool for parallel genetic risk prediction and biological discovery for complex diseases.
