## Supplementary material for "PRS-Net: Interpretable polygenic risk scores via geometric learning": Supplementary Data 1.csv

Gene	P-value
TBC1D29	2.68E-220
ZNF8	7.00E-209
APOE	7.00E-209
NAV2	7.50E-209
RP11-595B24	1.34E-204
TOMM40	4.91E-204
APOC1	6.24E-198
PVRL2	5.49E-165
BCAM	2.60E-26
MARK4	7.27E-21
PPP1R37	1.30E-19
LGALS4	2.16E-18
BCL3	9.89E-17
CLPTM1	1.24E-15
GEMIN7	2.22E-15
ENSG00000224916	2.59E-15
APOC4-APOC2	3.12E-15
APOC4	4.47E-15
CTB-129P6	2.12E-14
PVR	1.23E-13
KLK15	1.23E-13
CEACAM16	1.99E-13
APOC2	8.46E-13
MAST1	1.92E-12
RAB8A	2.11E-12
CEACAM19	4.08E-12
VASH2	5.39E-11
GRIN3B	1.77E-10
AC005779	2.04E-10
SLC5A8	2.46E-10
NKAPL	2.83E-10
NUDT12	5.89E-10
ARHGEF1	6.12E-10
POLR2E	6.12E-10
ZNF812	6.98E-10
LKAAEAR1	1.21E-09
OR7G2	1.25E-09
ZNF443	1.36E-09
NUFIP1	1.54E-09
TRAPPC2P1	1.62E-09
UBOX5	1.71E-09
DNAJA4	1.86E-09
YIF1A	2.28E-09
LILRA3	2.29E-09
LOXL1	2.39E-09
HMGB1	2.64E-09
LDOC1L	2.74E-09
SCARB2	3.06E-09
NUDC	3.57E-09
CNOT3	3.98E-09
MAP2K2	3.98E-09
ZNF304	4.14E-09
EXOC3L2	4.25E-09
TPRX1	4.53E-09
GCM1	4.88E-09
CRTC3	4.90E-09
C15orf43	5.19E-09
TCP11L2	5.36E-09
TRIAP1	5.56E-09
SAE1	5.85E-09
GMIP	6.82E-09
KCNC3	6.82E-09
LGALS14	6.82E-09
ZNF788	6.82E-09
FIZ1	6.82E-09
HEXA	6.87E-09
RNF126	6.90E-09
RELB	8.43E-09
WDR87	8.43E-09
TRAPPC6A	8.79E-09
LDHAL6B	9.70E-09
VSX1	9.82E-09
ANO6	9.90E-09
SLC39A14	1.10E-08
RP11-318A15	1.17E-08
FTCDNL1	1.20E-08
NKPD1	1.27E-08
ACTC1	1.28E-08
LPAR5	1.37E-08
PFN3	1.39E-08
ELSPBP1	1.43E-08
ZGPAT	1.63E-08
ROBO4	1.80E-08
PHF10	1.86E-08
MMP19	2.23E-08
CLASRP	2.28E-08
TCF15	2.31E-08
CACNA1A	2.36E-08
FAM98C	2.48E-08
C11orf91	2.48E-08
C6orf106	2.54E-08
OXT	2.85E-08
SPINT3	2.85E-08
TRMU	3.12E-08
AC006126	3.65E-08
ICAM1	3.69E-08
HAS1	4.27E-08
CD209	4.36E-08
UFC1	4.44E-08
SCAND1	4.63E-08
BIN1	5.85E-08
C19orf10	6.78E-08
ZNF341	6.85E-08
CBLN4	7.02E-08
DAPK3	7.28E-08
BTNL2	8.09E-08
SCN3B	1.07E-07
RTEL1	1.08E-07
RAB8B	1.26E-07
ZNF234	1.38E-07
RP11-379H8	1.95E-07
C11orf52	2.15E-07
SLC20A2	2.16E-07
BX088651	2.66E-07
CEACAM20	2.70E-07
RAP2A	3.40E-07
RDH10	3.40E-07
ASAH2C	3.45E-07
SIGLEC6	3.78E-07
TNFRSF10A	3.79E-07
PAPD4	4.12E-07
LYG1	4.22E-07
SLC9B2	4.49E-07
BLOC1S3	4.75E-07
ZNF614	5.22E-07
SLC1A2	5.77E-07
LONP1	6.68E-07
C3orf84	8.40E-07
ZNF865	1.04E-06
MS4A6A	1.06E-06
DPY19L4	1.11E-06
MS4A4E	1.21E-06
AIP	1.34E-06
MS4A2	1.49E-06
CLEC17A	1.50E-06
ZNF140	1.60E-06
SRSF8	1.69E-06
MMP12	1.92E-06
IZUMO4	2.00E-06
MFHAS1	2.23E-06
MSR1	2.25E-06
PI15	2.43E-06
TNFRSF4	2.65E-06
IFNE	2.90E-06
AC011897	2.97E-06
XAB2	3.04E-06
MS4A3	3.07E-06
DNM1	3.81E-06
LYPD2	5.81E-06
HLA-DQA1	6.27E-06
SLC30A9	7.32E-06
ARRDC2	7.57E-06
ATP6V0A4	7.85E-06
ADAMTS15	8.44E-06
MS4A6E	8.86E-06
C8orf17	1.13E-05
SCX	1.13E-05
DPH3	1.13E-05
PTPRH	1.13E-05
TMEM251	1.21E-05
CPLX2	1.23E-05
CASS4	1.48E-05
PML	1.67E-05
ZNF534	1.75E-05
SLC28A2	1.77E-05
NECAB1	1.86E-05
THSD7A	1.90E-05
HLA-DRB1	1.99E-05
TGDS	2.11E-05
USP17L3	2.31E-05
FABP4	2.32E-05
NAA15	2.38E-05
CSNK2B	2.50E-05
IDH3A	2.57E-05
RP11-520P18	2.60E-05
SPAG4	2.69E-05
AC017104	2.81E-05
ZNF581	2.92E-05
CYB561A3	2.94E-05
DPYSL2	3.00E-05
AIF1	3.20E-05
HLA-DRA	3.26E-05
MICU1	3.34E-05
TNFRSF9	3.40E-05
CPA6	3.85E-05
PRKCB	3.97E-05
ZNF296	4.09E-05
KCNH8	4.12E-05
C6orf132	4.34E-05
GPA33	4.50E-05
TONSL	4.64E-05
NACAD	4.74E-05
TNFRSF11B	4.89E-05
ABHD16A	4.94E-05
BDH2	5.29E-05
XXbac-BPG32J3	5.31E-05
MS4A4A	5.44E-05
IL33	5.56E-05
C6orf10	5.63E-05
RAB11A	5.80E-05
DCTN6	5.84E-05
KRTAP1-5	6.23E-05
ENSG00000204422	6.39E-05
CD33	6.85E-05
MAN1C1	7.42E-05
HEATR2	8.29E-05
TRDN	8.55E-05
KIF25	8.60E-05
C6orf1	9.32E-05
IGHV3-15	0.000100306
CSNK2B-LY6G5B-1181	0.000103425
GHITM	0.00011108
LY6G5B	0.000133133
KPNA7	0.000135977
PPP1R35	0.000140661
ATF6B	0.000143425
KLHL22	0.000145041
APH1B	0.000145436
CACNG3	0.000145959
HLA-DQB1	0.000161802
CBLC	0.000163299
ZNF367	0.000175709
ERICH4	0.000179827
STOML1	0.000197857
LY6G5C	0.00019788
PILRA	0.000198175
C1orf106	0.000199163
GOSR1	0.000199898
KCNH6	0.000201872
CRIP3	0.000205283
FANCE	0.000213344
PGAM5	0.000216493
ORMDL3	0.000217438
ZNF518A	0.000217486
AL162407	0.000217522
DBF4B	0.000225595
EIF6	0.000226339
ARIH2OS	0.000231031
ASPH	0.000255394
SPDYE6	0.00025597
COL6A6	0.000264478
BRAF	0.000290977
C6orf47	0.00030343
POLR2L	0.000310529
XKR6	0.00031055
AMIGO3	0.00031184
CFB	0.00032786
COG3	0.000337691
BAG6	0.000360734
ZYG11A	0.000389455
ENSG00000264813	0.000390176
RP3-468K18	0.000396147
GATS	0.000402389
C7orf72	0.000406165
ZCWPW1	0.000407008
GMPPB	0.000410946
MED23	0.000427143
CAMP	0.000433152
OR2T35	0.000433555
TRIQK	0.000433578
LAIR1	0.000433586
SYT9	0.000433592
NFX1	0.00043921
RANBP3	0.000441739
PLA2G2A	0.000459209
DISC1	0.000475721
ENSG00000244255	0.000476744
MYO18A	0.000480237
AC114494	0.000481555
TIAM2	0.000495193
RP1-170O19	0.00050567
PROKR2	0.000507946
ATAD3A	0.000515654
ZNF358	0.000518916
ABCA7	0.000546406
SRD5A3	0.000569492
C6orf57	0.000596739
ENSG00000263020	0.000633738
RAVER2	0.000639382
DALRD3	0.000640389
SEMG1	0.000641211
EIF4E1B	0.000641754
PRRT1	0.000648348
PPT2-EGFL8	0.000655724
AADACL2	0.000693913
PRAMEF12	0.000706891
PTAFR	0.000709467
AZIN1	0.000726793
GPR85	0.00073157
LY6G6F-LY6G6D	0.000731923
SERGEF	0.0007339
CORO2B	0.000740843
NDST1	0.000754487
VASP	0.000757546
C7orf61	0.000774466
IMPDH2	0.000780495
CLU	0.000793636
PRRC2A	0.000794493
DGKH	0.000835849
CWF19L1	0.000844059
HAPLN3	0.000858892
RNF123	0.000891912
C2	0.000895165
CDH3	0.000916553
GPC2	0.000922545
RHOA	0.000946093
RNF6	0.000948272
CD177	0.000957416
FKBPL	0.000969406
