## Supplementary material for "PRS-Net: Interpretable polygenic risk scores via geometric learning": Supplementary Data 2.csv

Gene1	Gene2
APOE	APOC1
APOE	APOC2
APOE	CLU
APOC1	APOE
APOC1	APOC4
BCL3	RELB
ENSG00000224916	APOC2
APOC4	APOC1
APOC2	APOE
APOC2	ENSG00000224916
RAB8A	RAB11A
POLR2E	POLR2L
MAP2K2	BRAF
RNF126	BAG6
RELB	BCL3
BIN1	DNM1
BIN1	CLU
DNM1	BIN1
HLA-DQA1	HLA-DRB1
HLA-DQA1	HLA-DQB1
DPH3	SERGEF
HLA-DRB1	HLA-DQA1
HLA-DRB1	HLA-DRA
HLA-DRA	HLA-DRB1
HLA-DRA	HLA-DQB1
HLA-DRA	CAMP
RAB11A	RAB8A
TRDN	ASPH
HLA-DQB1	HLA-DQA1
HLA-DQB1	HLA-DRA
ASPH	TRDN
BRAF	MAP2K2
POLR2L	POLR2E
CFB	ENSG00000244255
BAG6	RNF126
CAMP	HLA-DRA
ENSG00000244255	CFB
SERGEF	DPH3
CLU	APOE
CLU	BIN1
