## Supplementary material for "PRS-Net: Interpretable polygenic risk scores via geometric learning": Supplementary Data 3.csv

Gene	P-value
HLA-DRA	1.42E-89
BTNL2	1.59E-85
HLA-DQA1	5.60E-84
C6orf10	6.40E-83
HLA-DRB1	1.17E-60
UGT2B11	5.64E-57
RNF5	2.12E-39
MPC1	4.33E-38
BRD2	4.33E-38
MSH5-SAPCD1	2.75E-36
ANKRD66	1.87E-34
KRTAP1-4	7.02E-34
APOBR	1.22E-33
TJP2	4.51E-32
HLA-DQB1	1.01E-31
RFXAP	3.58E-30
TCP10L2	5.13E-30
PLCE1	1.26E-29
C16orf70	3.61E-29
ENSG00000248993	3.96E-29
EFCAB3	1.24E-27
MAMDC4	3.41E-27
HIATL1	3.41E-27
SH3BP4	1.39E-26
CSH2	6.04E-26
FOXJ1	6.04E-26
TBC1D3F	6.53E-26
HCG27	1.15E-25
CTU2	1.83E-25
GZMK	2.84E-25
TMPRSS2	7.90E-25
HLA-DMB	1.71E-24
SGSH	2.09E-24
RPTOR	4.59E-24
PTRF	7.39E-24
C16orf80	9.51E-24
GPX5	1.02E-23
TAP1	4.22E-23
PSMB8	1.10E-22
ZNF155	1.10E-22
ZNRD1	1.33E-22
KCNG1	2.29E-22
KDM1B	4.14E-22
TRIM26	2.26E-20
RIMS1	2.66E-20
TMEM208	3.69E-20
LRRC27	3.94E-20
GRM4	5.07E-20
ANKRD29	8.80E-20
GRK7	3.40E-19
KNDC1	1.04E-18
PIK3AP1	3.15E-18
MR1	9.01E-18
GOLGA8J	1.13E-17
AGMAT	2.75E-17
PGC	3.26E-17
MICA	3.32E-17
MSH3	4.08E-17
TCF19	9.00E-16
CMSS1	1.13E-15
RP11-382J12	2.26E-15
TFAP2D	1.22E-14
IL33	2.24E-14
HLA-F	4.54E-14
UBE2W	1.53E-13
CD109	3.84E-13
RP3-422G23	3.84E-13
MOG	4.33E-13
TRIM10	5.03E-13
CHCHD6	9.16E-13
SUN5	1.30E-12
RNF165	1.63E-12
CHKA	2.15E-12
MDC1	2.28E-12
EXOC2	3.54E-12
PPP1R11	3.55E-12
RP11-637O19	4.76E-12
CRP	6.42E-12
NCOA3	1.02E-11
PIGU	1.09E-11
HLA-DOA	1.15E-11
ODF3	1.25E-11
ZSCAN12	1.35E-11
ZFP57	1.50E-11
SRGAP2B	1.54E-11
KRT19	2.43E-11
MDFI	2.85E-11
TAGLN3	2.85E-11
RPL22L1	3.12E-11
ZSCAN23	3.24E-11
RP4-583P15	3.87E-11
EHBP1L1	5.77E-11
ZSCAN31	6.29E-11
BAG6	7.52E-11
ZKSCAN3	1.55E-10
LST1	3.39E-10
ST7	4.46E-10
CTD-2545M3	4.99E-10
GCNT6	7.31E-10
IFIT3	9.07E-10
HIST1H4D	1.26E-09
AGAP4	1.31E-09
TUSC5	1.60E-09
MRRF	2.13E-09
NEUROD2	2.72E-09
HLA-DPA1	5.81E-09
ANXA13	6.09E-09
SCRT1	6.14E-09
TTC7A	8.87E-09
ENSG00000266953	1.05E-08
HLA-E	2.59E-08
RGL2	2.62E-08
OR2G3	2.71E-08
NBPF26	3.34E-08
ADRA2A	3.37E-08
SEC22B	3.92E-08
PPIAL4F	4.17E-08
PTN	4.23E-08
SRGAP2C	4.27E-08
C6orf136	4.42E-08
MTRNR2L6	5.62E-08
ZBTB24	5.69E-08
PPP1R10	7.16E-08
BTN2A2	7.70E-08
C20orf166	8.84E-08
CEACAM18	1.55E-07
AARS2	2.12E-07
RPN2	2.74E-07
C10orf137	3.10E-07
TLL2	4.05E-07
ADAM30	4.37E-07
PPIAL4H	4.67E-07
TMEM75	4.73E-07
CIART	4.79E-07
KBTBD13	5.14E-07
FNDC9	5.48E-07
UGT2A1	5.58E-07
ANXA7	5.90E-07
POU3F2	5.90E-07
OR5B2	6.81E-07
RANBP9	8.06E-07
SMAP1	8.46E-07
TRIM27	1.04E-06
B3GALT4	1.20E-06
C6orf57	1.44E-06
CLEC16A	1.50E-06
2-Mar	1.50E-06
PGM5	1.58E-06
TAPBP	1.79E-06
OR2J1	1.85E-06
SAMSN1	1.92E-06
OR2J3	2.04E-06
TCF7	2.13E-06
OR52E6	2.20E-06
RPS18	2.60E-06
CDSN	2.60E-06
ACOT13	2.60E-06
IL20RA	2.71E-06
CHST6	2.79E-06
ACSBG1	3.05E-06
ZBTB22	3.26E-06
MADCAM1	3.43E-06
DEFB135	3.74E-06
DRD2	3.78E-06
OC90	3.95E-06
BAHCC1	4.02E-06
PECAM1	4.54E-06
FLOT1	4.66E-06
IER3	5.48E-06
HIST1H2AC	5.81E-06
SEMA3B	6.13E-06
MAU2	6.53E-06
TRIM31	6.68E-06
APOBEC2	6.78E-06
WDR46	7.06E-06
SUGP1	7.58E-06
THUMPD3	7.58E-06
BTN3A2	7.87E-06
TRMT10C	7.95E-06
PSMC3	8.76E-06
SLC17A2	9.01E-06
EFHC1	9.47E-06
FRMD5	9.73E-06
LIN28B	1.05E-05
BLOC1S5-TXNDC5	1.07E-05
HLA-DPB1	1.13E-05
MIS12	1.14E-05
XIRP1	1.18E-05
IGHV3-15	1.26E-05
LMBRD2	1.27E-05
ZFP36L1	1.27E-05
SLC4A1AP	1.35E-05
ZNF311	1.36E-05
AKAP10	1.49E-05
IP6K3	1.59E-05
TSPAN9	1.59E-05
GRM1	1.59E-05
BTN1A1	1.66E-05
CAMK1D	1.74E-05
ZP4	1.74E-05
DEXI	1.75E-05
SENP7	1.81E-05
NKX6-2	1.82E-05
UBTF	1.87E-05
GIMAP8	1.90E-05
CDH13	2.02E-05
PHF1	2.07E-05
SRSF12	2.12E-05
GGNBP1	2.18E-05
ENSG00000271786	2.37E-05
PFDN6	2.75E-05
HSPA12B	2.76E-05
AGAP8	2.81E-05
CREB1	2.85E-05
CLN8	3.00E-05
ABCF3	3.17E-05
OR12D3	3.24E-05
AKTIP	3.37E-05
SLC26A8	3.53E-05
CIB3	3.74E-05
IL9	3.78E-05
PCDHB9	3.78E-05
SOHLH2	3.86E-05
ADH1C	3.93E-05
WDYHV1	4.10E-05
KIAA1462	4.13E-05
AK6	4.14E-05
UNC5D	4.31E-05
MCOLN1	4.34E-05
INPP5A	4.40E-05
INPP5F	4.43E-05
COX11	4.51E-05
NRM	4.80E-05
KCNIP2	4.80E-05
NPAS4	4.97E-05
HIST1H1B	5.11E-05
MKI67IP	5.31E-05
FAM47E-STBD1	5.45E-05
ZNF391	5.59E-05
WRAP53	5.60E-05
TMEM132A	5.64E-05
CASC10	5.84E-05
GPR98	6.02E-05
TFG	6.05E-05
CH17-132F21	6.15E-05
AL390778	6.27E-05
DHX16	6.27E-05
PIGR	6.35E-05
RP11-514O12	6.48E-05
COL11A2	7.01E-05
CYB5A	7.34E-05
PGBD1	7.41E-05
RP11-817J15	7.50E-05
AL033381	7.51E-05
HIST1H2BC	7.61E-05
TSSK6	7.76E-05
EDIL3	7.80E-05
ENSG00000258674	8.03E-05
IGLON5	8.30E-05
PTPRC	8.50E-05
HIST1H3I	8.63E-05
NDUFA13	8.77E-05
ZSCAN26	8.82E-05
CLP1	9.29E-05
HTR3B	9.88E-05
ZNF518A	0.000103724
ADRBK1	0.000104538
CYFIP2	0.000105527
ENSG00000249319	0.0001067
ADAMTS15	0.000108095
SLCO1C1	0.000111842
ZNF322	0.000112102
TC2N	0.00011552
FAM174A	0.000117292
PSMC2	0.000118487
OR5V1	0.000119221
PRAMEF8	0.000119819
SLC39A13	0.00011988
DLEC1	0.000120737
CASC4	0.000129557
AC026407	0.000137014
UPK2	0.000140648
PRKAR1A	0.000141818
HEMK1	0.000151377
HIST1H2BH	0.000153537
GREB1	0.00015814
SLC22A14	0.000167874
SLC15A3	0.000167958
H3F3A	0.000171279
USP12	0.000173065
TMEM40	0.000174378
CCDC11	0.0001833
PHKB	0.000191846
AC011530	0.000193694
NTN3	0.000198082
FGF3	0.000200285
NLRP8	0.000202923
OR12D2	0.000204696
HIST1H4L	0.000207269
FBXO40	0.000207285
SOSTDC1	0.000207755
TGM4	0.000214738
ZNF33B	0.000216926
FAM167B	0.000217941
LDLR	0.000221678
TIRAP	0.000236605
TP53I11	0.000237661
EVI5	0.000250131
AMER2	0.000251781
ZNF302	0.000252872
PRSS50	0.000252888
MMP12	0.000253299
CIITA	0.000254591
CYP24A1	0.000264342
FAM109B	0.000264344
SLC12A7	0.000265641
LCK	0.000267676
DENND2D	0.000268261
IQCB1	0.000271454
DEFB131B	0.000272368
C17orf67	0.000279208
CD48	0.000281526
FBXO10	0.000282313
HIST1H1T	0.000306996
HNRNPM	0.000315857
MANF	0.000318949
ABHD17B	0.000325949
DENND6A	0.000340507
C16orf58	0.000341975
NAT14	0.000347587
GPX6	0.000356464
HIST1H4C	0.000358541
GPR26	0.000363502
SRSF8	0.000363702
SSUH2	0.000370827
RP1-102H19	0.000372518
NFKB1	0.000377832
RP11-105C20	0.000379057
VASH2	0.000381823
GPR107	0.000391389
GATAD2A	0.000392557
IMPG2	0.000396092
SCN10A	0.000396104
ATP13A5	0.000397414
COL4A2	0.000408828
CCL3	0.000418925
ATL3	0.000419725
TNNC1	0.000420832
GRIP1	0.000421084
FXYD3	0.000421604
DERL2	0.000422724
TET1	0.000423437
KLF6	0.000423443
SLC17A3	0.000425982
C1orf106	0.000427828
OR52E5	0.000429155
OR5M11	0.000434472
CAMK2N2	0.000437278
GRHL1	0.000443879
KTI12	0.000452929
ANKRD33	0.000457875
NKX1-1	0.000459834
C10orf67	0.000464481
DDIT4	0.000464501
CFAP46	0.000464509
DDX50	0.000464509
COX15	0.000464513
C10orf95	0.000464522
CDH23	0.000464541
FAM24B	0.000469645
UQCC2	0.000473626
COG3	0.00048178
RWDD4	0.000490801
UBLCP1	0.0004911
TXNRD3	0.000491658
ZHX1	0.000509695
PUS10	0.000514373
LRRC4	0.000515668
ENSG00000187695	0.000515947
RP11-108K14	0.000522697
SMARCAD1	0.000529857
ZKSCAN8	0.000533492
OR4C5	0.000533829
STAU2	0.000535688
AMDHD1	0.000538729
NDUFAF5	0.00055019
RAP2A	0.000556942
TACR1	0.000563487
PSMD2	0.000568587
AHI1	0.00057859
NLRP9	0.00058634
FAIM3	0.00059227
RNF14	0.000592781
C6orf100	0.000595524
THSD4	0.000606772
CLIP1	0.000639694
CALHM1	0.000640441
NOS1AP	0.000642417
KIF3C	0.000644166
TMEM189-UBE2V1	0.000646074
MESDC2	0.000656004
ACVRL1	0.00068643
LUC7L2	0.000697155
PSMB10	0.000704449
CD1D	0.000708453
DLL3	0.000722086
C5orf58	0.000722136
OR2W1	0.000729722
KIAA1109	0.000738023
IL22RA2	0.000750972
TRIM59	0.000752345
ZGLP1	0.000753809
CCL13	0.000754955
RPS6KB2	0.00075855
TMCO5A	0.000763788
LIFR	0.000765556
VPS41	0.000766765
ADCYAP1R1	0.000768263
HAPLN4	0.000771426
TADA1	0.000777906
DKFZP667F0711	0.000781045
PLAT	0.000781329
CCL1	0.000800419
AC174470	0.000812764
KIAA1009	0.000827187
UNC5CL	0.00082722
C3orf72	0.000828039
GRB7	0.000837551
TMEM140	0.00085371
TMEM184A	0.000853735
C7orf71	0.000853859
ZSCAN25	0.000853868
DZIP1	0.000860507
INTS8	0.000862441
HOXC5	0.000868722
TTC39C	0.000874596
MFAP2	0.000875008
EPHB2	0.000887003
FBL	0.000905461
TRAPPC6A	0.000911989
RBPMS	0.000913032
APPL1	0.000918198
MIDN	0.000925992
CCDC116	0.000929249
ACSL1	0.000934836
TMEM26	0.00094078
LRRC36	0.000944718
C1QTNF4	0.000946313
NCKAP5	0.000948773
SOX2	0.000952795
IL2RA	0.000957798
ZSCAN21	0.000975025
SND1	0.000975425
CD247	0.000988002
HSD17B12	0.000991476
XXcos-LUCA11	0.000991625
