## Supplementary material for "PRS-Net: Interpretable polygenic risk scores via geometric learning": Supplementary Data 4.csv

Gene1	Gene2
HLA-DRA	HLA-DRB1
HLA-DRA	HLA-DQB1
HLA-DRA	HLA-DMB
HLA-DRA	HLA-F
HLA-DRA	HLA-DOA
HLA-DRA	HLA-DPA1
HLA-DRA	HLA-E
HLA-DRA	HLA-DPB1
HLA-DRA	LCK
HLA-DRA	CD247
HLA-DQA1	HLA-DRB1
HLA-DQA1	HLA-DQB1
HLA-DRB1	HLA-DRA
HLA-DRB1	HLA-DQA1
HLA-DRB1	HLA-DMB
HLA-DRB1	HLA-F
HLA-DRB1	HLA-DOA
HLA-DRB1	HLA-DPA1
HLA-DRB1	HLA-E
HLA-DRB1	HLA-DPB1
HLA-DRB1	LCK
HLA-DRB1	CD247
BRD2	HIST1H4D
BRD2	HIST1H4L
BRD2	HIST1H4C
HLA-DQB1	HLA-DRA
HLA-DQB1	HLA-DQA1
HLA-DQB1	HLA-DPA1
HLA-DMB	HLA-DRA
HLA-DMB	HLA-DRB1
HLA-DMB	HLA-F
HLA-DMB	HLA-DOA
HLA-DMB	HLA-DPA1
HLA-DMB	HLA-E
HLA-DMB	HLA-DPB1
TAP1	TAPBP
PSMB8	PSMC3
PSMB8	PSMC2
PSMB8	PSMD2
PSMB8	PSMB10
HLA-F	HLA-DRA
HLA-F	HLA-DRB1
HLA-F	HLA-DMB
HLA-F	HLA-DOA
HLA-F	HLA-DPA1
HLA-F	HLA-E
HLA-F	HLA-DPB1
HLA-DOA	HLA-DRA
HLA-DOA	HLA-DRB1
HLA-DOA	HLA-DMB
HLA-DOA	HLA-F
HLA-DOA	HLA-DPA1
HLA-DOA	HLA-E
HLA-DOA	HLA-DPB1
HIST1H4D	BRD2
HIST1H4D	HIST1H2AC
HIST1H4D	HIST1H2BC
HIST1H4D	HIST1H3I
HIST1H4D	H3F3A
HIST1H4D	HIST1H4L
HIST1H4D	HIST1H4C
HIST1H4D	SOX2
HLA-DPA1	HLA-DRA
HLA-DPA1	HLA-DRB1
HLA-DPA1	HLA-DQB1
HLA-DPA1	HLA-DMB
HLA-DPA1	HLA-F
HLA-DPA1	HLA-DOA
HLA-DPA1	HLA-E
HLA-DPA1	HLA-DPB1
HLA-E	HLA-DRA
HLA-E	HLA-DRB1
HLA-E	HLA-DMB
HLA-E	HLA-F
HLA-E	HLA-DOA
HLA-E	HLA-DPA1
HLA-E	HLA-DPB1
SEC22B	TAPBP
TAPBP	TAP1
TAPBP	SEC22B
RPS18	FBL
DRD2	ADRBK1
HIST1H2AC	HIST1H4D
HIST1H2AC	HIST1H2BC
HIST1H2AC	HIST1H3I
HIST1H2AC	HIST1H4L
HIST1H2AC	HIST1H4C
WDR46	FBL
PSMC3	PSMB8
PSMC3	PSMC2
PSMC3	PSMD2
PSMC3	PSMB10
HLA-DPB1	HLA-DRA
HLA-DPB1	HLA-DRB1
HLA-DPB1	HLA-DMB
HLA-DPB1	HLA-F
HLA-DPB1	HLA-DOA
HLA-DPB1	HLA-DPA1
HLA-DPB1	HLA-E
AKAP10	PRKAR1A
AK6	TADA1
HIST1H2BC	HIST1H4D
HIST1H2BC	HIST1H2AC
HIST1H2BC	HIST1H3I
HIST1H2BC	H3F3A
HIST1H2BC	HIST1H4L
HIST1H2BC	HIST1H4C
ENSG00000258674	NDUFA13
PTPRC	LCK
HIST1H3I	HIST1H4D
HIST1H3I	HIST1H2AC
HIST1H3I	HIST1H2BC
HIST1H3I	H3F3A
HIST1H3I	HIST1H4L
HIST1H3I	HIST1H4C
NDUFA13	ENSG00000258674
ADRBK1	DRD2
PSMC2	PSMB8
PSMC2	PSMC3
PSMC2	UBLCP1
PSMC2	PSMD2
PSMC2	PSMB10
PRKAR1A	AKAP10
H3F3A	HIST1H4D
H3F3A	HIST1H2BC
H3F3A	HIST1H3I
H3F3A	HIST1H4L
H3F3A	HIST1H4C
HIST1H4L	BRD2
HIST1H4L	HIST1H4D
HIST1H4L	HIST1H2AC
HIST1H4L	HIST1H2BC
HIST1H4L	HIST1H3I
HIST1H4L	H3F3A
HIST1H4L	HIST1H4C
HIST1H4L	SOX2
LCK	HLA-DRA
LCK	HLA-DRB1
LCK	PTPRC
LCK	CD48
LCK	GRB7
LCK	EPHB2
LCK	IL2RA
LCK	CD247
CD48	LCK
HIST1H4C	BRD2
HIST1H4C	HIST1H4D
HIST1H4C	HIST1H2AC
HIST1H4C	HIST1H2BC
HIST1H4C	HIST1H3I
HIST1H4C	H3F3A
HIST1H4C	HIST1H4L
HIST1H4C	SOX2
UBLCP1	PSMC2
UBLCP1	PSMD2
PSMD2	PSMB8
PSMD2	PSMC3
PSMD2	PSMC2
PSMD2	UBLCP1
PSMD2	PSMB10
PSMB10	PSMB8
PSMB10	PSMC3
PSMB10	PSMC2
PSMB10	PSMD2
TADA1	AK6
GRB7	LCK
EPHB2	LCK
FBL	RPS18
FBL	WDR46
SOX2	HIST1H4D
SOX2	HIST1H4L
SOX2	HIST1H4C
IL2RA	LCK
CD247	HLA-DRA
CD247	HLA-DRB1
CD247	LCK
